# mRNA-1273.251 and mRNA-1283.251 vaccines expressing SARS-CoV-2 variant LP.8.1 antigens broadly neutralize contemporary JN.1-lineage viruses

**DOI:** 10.1101/2025.09.16.676634

**Authors:** Arshan Nasir, Diana Wing Lee, Ziqiu Wang, Clinton Ogega, Nathen Bopp, Phylicia Wisti, Dan Makrinos, Hardik Jani, Amy Gorrie, Michael F Bender, Adrian R Laciak, Arvind Sharma, Xiaozhen Hu, Tessa Speidel, Fadi Ghantous, Daniela Montes Berrueta, Yixuan Jacob Hou, Kath Hardcastle, Sayda Elbashir, Cathal Harmon, Nicholas J Amato, Kai Wu, William R Scheif, Kiera Hohn, Andrea Carfi, Yadunanda Budigi, Rahnuma Wahid, Darin K Edwards, Alec W Freyn

## Abstract

The continued evolution of the SARS-CoV-2 Omicron JN.1 lineage has led to the emergence of antigenically distinct subvariants including KP.2, KP.3, XEC, and LP.8.1, which became the dominant strains in the Americas and Europe by mid-2025. LP.8.1 was designated a Variant Under Monitoring by the WHO in January 2025 due to its potential to displace prior circulating variants. Informed by early growth modeling and antigenic analysis, we selected LP.8.1 as a candidate strain for the 2025-2026 vaccine season. Here, we describe the development of updated LP.8.1-matched mRNA vaccine compositions encoding either the full-length spike protein for mRNA-1273 (monovalent) or the membrane-anchored receptor-binding and N-terminal domains for the mRNA-1283 vaccine. Initial *in vitro* characterization, including structural analysis, demonstrated robust antigen expression and intact antigenic features. Immunogenicity of both vaccines were evaluated in murine models following immunization as either a primary series in naïve animals or as a booster dose. LP.8.1-matched vaccines elicited strong neutralizing antibody responses against the homologous LP.8.1 strain and more recently emerging JN.1-lineage subvariants, including XFG and NB.1.8.1. Notably, the mRNA-1283 vaccine expressing LP.8.1 induced higher mean neutralization titers than the mRNA-1273 version across multiple variants. These data demonstrate the immunogenicity and breadth of both LP.8.1-based mRNA-1273 and mRNA-1283 vaccines in the context of ongoing JN.1 lineage evolution and support the selection of LP.8.1 as the updated vaccine antigen for the 2025-2026 season.
