## Supplemental Table for "mRNA-1273.251 and mRNA-1283.251 vaccines expressing SARS-CoV-2 variant LP.8.1 antigens broadly neutralize contemporary JN.1-lineage viruses"

### Sheet: TableS1_Crystal_&_Cryo-EM
TABLE S1. DATA COLLECTION AND REFINEMENT (Related to Fig. 1C-D, Fig. 2A and Fig. S2)
	Crystal structure.		Cryo-EM structure
Protein complex	BA.2.86 RBD/ Fab BD55-1205	Protein complex	2P Stabilized LP.8.1 Spike Ectodomain
PDB code	xxxx	PDB code	XXXX (EMD-XXXX)
Maximum resolution (Å)	2.75	Maximum resolution (Å)	2.64
Crystallization Conditions		Grid preparation
Protein conc. (mg/ml)*	14.4	Protein conc. (mg/ml)*	0.5
Crystallization buffer	100 mM Na Acetate, pH 4.5; 19% PEG 3,350	Glow discharge device	PELCO easiGlow
Mother liquor:protein ratio	0.75:0.5	Vitrobot settings	Liquid ethane, 100% humidity, 20 C, blot force 3 and blot time 5.5 sec
Cryo-protectant solution	20% Glycerol
Crystallization method	Hanging drop
Data Collection		Data Collection and processing
Synchrotron, Beamline	NSLS-II, 19-ID	Microscope / detector	Titan Krios G3i/BioQuantum K3
Space group	P 2 21 21	Magnification	105,000×
Unit cell a, b, c (Å)	54.9, 111.4, 300.7	Pixel size (Å) / Defocus range(μm)	0.822 / - 0.6 - -2.4
α, β, γ (°)	90, 90, 90	No. of particles for final map	142853
Anisotropy correction†	na	Voltage (KeV)	300
Resolution (Å)	48.15 - 2.75 (2.85 - 2.75)	Total electron exposure (Fluence) (e-/Å2)	51.5
Rmerge (%)	21.8 (83.2)
Measured reflections	289 446 (29 486)	No. of frames per movie	50
Unique reflections	46 811 (4 591)	Energy filter slit width	20 eV
Completeness (%)	95.4 (97.2)	Automation software	EPU
Mn(I) half-set correlation	0.975 (0.642)	Micrographs used	9274
<I / σI>	7.6 (2.8)	Symmetry	C3
Multiplicity	6.2 (6.4)	Map Resolution (FSC 0.143)	2.64 Å
		Map sharpening B factor (Å2)	-40
Structure Determination		Refinement
MR search models	8XE9	Initial models	9ELM
NCS	2	NCS	3
Use of TLS	Yes	Refinement package (Real or reciprocal space	CryoSPARC, CCPEM
Refinement
Resolution	48.15 - 2.75
Rwork (%) / Rfree (%)	21.8 / 25.3	Molprobity score	1.9
N° of Work/Test reflections	44 434 / 2306	EMRinger score	2.66
N° of atoms		Clash score	5.4
BA.2.86 RBD	3207	Rotamer outliers (%)	2.95
BD55-1205 HC	3246	Cβ outliers (%)	0.0
BD55-1205 LC	3300	Protein residues	3009
water	231	Ligands	NAG:69/BMA:9
B-Factors		water	0
BA.2.86 RBD	61.96
BD55-1205 HC	48.75
BD55-1205 LC	52.03
water	35.91
Rms deviation from ideal		Rms deviation from ideal
Bond lengths (Å)	0.0099	Bond lengths (Å)	0.003
Bond angles (°)	1.4711	Bond angles (°)	0.575
Ramachandran plot		Ramachandran plot
Favoured (%)	97.4	Favoured (%)	96.28
Allowed (%)	2.6	Allowed (%)	3.72
Outliers (%)	0	Outliers (%)	0
* The protein concentration correspond to the absorbance at 280 nm of the protein solution, measured before crystallization.
PDB, protein data bank; Mn(I) half-set correlation, correlation coefficient; h, k and l: indices that define the lattice planes; I/σ(I), empirical signal-to-noise ratio; MR, molecular replacement; NCS, non-crystallographic symetry; TLS, parameterization describing translation, liberation and screw-motion to model anisotropic displacements.
